# The protocol for mesoscopic wide-field optical imaging in mice: from zero to hero

**DOI:** 10.1101/2025.07.31.667912

**Authors:** E.N. Kislukhina, N.V. Lizunova, A.M. Surin, Z.V. Bakaeva

**Author notes:** **Correspondence:** Natalia V. Lizunova. **Correspondence:** Zanda V. Bakaeva.

## Abstract

This article provides protocols that enable researchers to master mesoscopic wide-field optical brain imaging from scratch. The protocols describe surgery for wide-field cranial window creation in mice, as well as the imaging process and setup. The protocols for components of the imaging system selection and assembly, creation of a headplate for fixation, and training mice are also provided. The final section briefly outlines methods for data processing.

The described procedure can be used to visualize the dorsal cortex using wide-field optical imaging and laser-speckle contrast imaging methods. The distinguishing features of our protocol include: a wide cranial window (up to 60% of the entire cortex), skull thinning (without craniotomy), a UV-curable transparent coating (gel polish), and the ability to perform measurements in awake, behaving mice. During the surgery, a helicopter-shaped headplate with a lower surface congruent to the skull surface is mounted on the mouse’s head. This lightweight headplate allows for secure head fixation during movement eliminating the need for alignment duping data analysis. Cranial window remains sufficiently transparent for at least three months.

Wide-field optical imaging enables the recording of brain haemodynamics and energy metabolism (FAD concentration dynamics) in wild-type mice. The use of transgenic animals expressing genetically encoded sensors allows for the measurement of ions concentrations (e.g., Ca^2+^-dynamics) and other compounds (e.g., glutamate). This article describes the simultaneous measurement of changes in oxy-, deoxy-, and total haemoglobin concentrations in combination with various intracellular parameters: Δ[FAD], Δ[Ca^2+^], or ΔpH with Δ[Cl^−^].
