## Supplementary material for "The protocol for mesoscopic wide-field optical imaging in mice: from zero to hero": S1 Materials table

### Sheet: Sheet1
Equipment	Example Model / Composition	Manufacturer	Options
1. Headplate design
Consumables
Sheet of steel or titanium	1 mm thickness
PET-G	#2034353321	3DS Tech, Russia
Cyanoacrylate glue	Loctite 401	Henkel, Germany
Veterinary bandage with bitter impregnation	#146147	Luxsan, Russia	Optional
Thread and needle	To sue up veterenary bandage		Optional
Tools
Needle file	D-shaped	-
Reagents
Acetonitrile	Acetonitrile	Technopharm, Russia
2. Wide-field thinned cranium surgery
Equipment
Peristaltic pump	Bio-NP1	Biotechnologies, Russia
Air pump	607CD22	Thomas Industries, USA
Stereotaxic frame	Portable Stereotaxic Instrument for Mouse	RWD Life Science Inc., China
Silicone tubing	For air and saline delivery
Binocular microscope with 3-axis adjustment	MSP-1, version 3	LOMO-Microsystems, Russia
Surgical field illuminator	LED Ring Light	LOMO-Microsystems, Russia
UV lamp with 60s timer, 3W	06-917 LED Lamp (micro)	Solomeya, UK
Temperature controller with rectal probe	ThermoStar Homeothermic Monitoring System	RWD Life Science Inc., China
Microdrill with speed adjustment	78001 Microdrill	RWD Life Science Inc., China
Isoflurane anesthesia system	R530 Portable Small Animal Anesthesia Machine	RWD Life Science Inc., China
Laminar flow cabinet	BAVnp-01-"Laminar-S."-1.5 ART	ZAO "Laminar Systems", Russia
Razor	CP-5200	Codos, China
Mouse weighing scale	Electronic scale	SimpleShop
Mouse carrier	Transparent plastic box with ventilation holes
Heated recovery cage with transparent walls	-	-
Tools
Bandage scissors	-	-
Fine scissors, 115 mm	IRIS 07-411-11, Allen series	EMC Plus, Russia
Straight anatomical tweezers, 105 mm, 1 mm tips, 2 pcs	09-180-01, Allen series	EMC Plus, Russia
Angled anatomical tweezers, 115 mm, 1 mm smooth tips	5667	S.S. Pakistan
Silicone mixing cup, 5 mL	1914	Celit Dental Company, Russia
Spatula for dental resin	-	-
Screwdriver for cranial screw	-	-
Eye protection shield (aluminum foil)	-	-
L-shaped 27G needle for glue application	-	Can be mounted on a nail stick for convenience
Curved 27G needle for black nail polish application	-	-
Waste container	-	-
Medium-grit diamond bur (blue mark)	803 165 524 040	(HDFREZA, Russia)	4-5 mm base diameter 7-8 mm length bullet or conical shape
Medium-grit silicone-diamond polisher (blue)	803 104 243 524 030	(Acurata, Germany)	4-5 mm base diameter 7-8 mm length bullet or conical shape
Fine-grit silicone-diamond polisher (red)	803 104 243 514 030	(Acurata, Germany)	4-5 mm base diameter 7-8 mm length bullet or conical shape
Extra-fine grit silicone-diamond polisher (grey)	803 104 243 504 030	(Acurata, Germany)	4-5 mm base diameter 7-8 mm length bullet or conical shape
Tungsten carbide drill bit	500 104 001 001 005	(Acurata, Germany)
Medication
Antibiotic	Marbobel 2 (Marbofloxacin, 20 mg/mL)	Belkarolin, Republic of Belarus
Water for injection	Water for Injection 5 mL ampoules	Solopharm, Russia
Systemic analgetic	Ketonal (Ketoprofen 50 mg/mL)	Sandoz, Slovenia
Local Anaesthetic	Lidocaine 20 mg/mL	Solopharm, Russia
Anti-edema agent for cerebral applications	Dexamethasone for injection (Dexamethasone 4 mg/mL)	KRKA, Slovenia
Povidone-Iodine Antiseptic	Betadine (10%)	EGIS Pharmaceutical Factory ZAO, Hungary
Isoflurane Anaesthetic	Isoflurane 1000 mg/g	Laboratorios Karizoo, S.A., Spain
Eye Gel	Oftagel® 0.25% (Carbopol 974P 2.5 mg/g, Benzalkonium chloride 0.06 mg/g)	Santen Pharmaceutical, Japan
Dexamethasone	Dexamethasone 4 mg/mL	KRKA, Slovenia
Ethanol	Ethanol 70% (390 mL 95 % ethanol + 110 mL distilled water)
Haemostatic Agent	Hemostab (FeSO4)	Omega-Dent, Russia
Water for Injection	Water for Injection 5 mL ampoules	Solopharm, Russia
Saline Solution (ampoules)	Sodium Chloride 0.9% 5 mL ampoules	Solopharm, Russia
Saline Solution (IV bag)	Sodium Chloride 0.9% 200 mL	Solopharm, Russia
Hydrogen Peroxide	Hydrogen Peroxide 6%	Prochim LLC, Russia
Consumables
Custom-made headplate	-	-	See 1. Headplate design
Plastic film	To cover equipment (from saline)
Plastic for milling tools skirts	PET 0.3-0.7 mm
1.5 ml eppendorf tubes	-	-
23G needle or 200 µl pippete tips	For air and saline delivery	-
27G needles	-	-
Dental acrylic	Villacryl S V2	Everall7, Poland
Non-fluorescent base coat gel nail polish	Base Coat TC-01	Brigitte Bottier, France
Non-fluorescent top coat gel nail polish	Top Coat TC-01	Brigitte Bottier, France
Black nail polish	JeanMishel	JeanMishel
Depilatory cream	Veet Minima for Sensitive Skin	Reckitt Benckiser, France
Cyanoacrylate glue	Loctite 401	Heneken, Germany
Manicure wooden sticks	Nail sticks	-
Paper medical tape 1.25 cm	Krupopor	Meditek Znamya Truda, Russia
Scalpel blade	Size 15	-
Needles	18G, 23G, 27G	-
Angled cannula tips 18G, 45°	-	-	Can be made from 18G needle
Air filters for drying skull	-	-
Pipette tips	1000 µL and 200 µL	-
Skull screws M1 2mm-length	DIN7985 GB818 304	China
Parafilm	-	-
Cotton swabs	-	-
Cotton wool	-	-
Paper towels	-	-
Bandages	-	-
Distilled water	-	-
Thick polyethylene sheet	-	-
Insulin syringes	1 mL	-
Silicone tubing	For air and saline delivery	-
3. Component selection and assembly for wide-field optical imaging system
3.1. The minimum configuration
Tools
Scruedriver set	-	-
Equipment
Roller shutters	-	-
Collimated LED 530 nm for HbT	BLS-LCS-0530-03-22	Mightex, CA, USA
Bandpass filter 530 nm	ZET532/10x	Chroma Technology Corp., VT, USA
Light source control module	BLS-1000-2	Mightex, CA, USA
Lens	OBJ-MAO-020-LWD	Mightex, CA, USA	Collimating
	MAO-1-25-G-1C	Mightex, CA, USA	Focusing
Camera	CXE-B013-U
LED mounting stand	Optical rail XT95	Thorlabs, NJ, USA	2 pc
	Adapter XT95P3	Thorlabs, NJ, USA	2 pc
	Aluminum breadboard MB1560/M	Thorlabs, NJ, USA	2 pc
	20 mm-thick custom-cut horizontal plywood crossbar
XYZ-motorized camera system	X-LRT0100AL-E08C	Zaber, Canada	2 pc
	X-LRT0100AL-E08C-KX15CF	Zaber, Canada
	X-DC02	Zaber, Canada
	AB151	Zaber, Canada
	PS14S-48V37-F	Zaber, Canada
	Camera mounting brackets	Mightex, CA, USA
Stand for the motorized system	One-sided construction rail XT95SP-1000	Thorlabs, NJ, USA
	Aluminum breadboard MB1560/M	Thorlabs, NJ, USA
	Adapter for horizontally mounting a 95 mm rail	Micro Control Instruments Ltd., England
	Pedestal pillar post RS6P	Thorlabs, NJ, USA	4 pc
Anti-vibration table	Custom-made anti-vibration table 75x270 cm
Table	Table for a mouse with a keyboard
Back-UPS	ES 700VA	APS, USA
Computer	Legion T5 26IOB6		With an 11th Gen Intel® Core™ i7-11700F @ 2.50 GHz processor, a LENOVO 3733 76462 WIN 34243223 motherboard, a LENOVO 054KT1AA BIOS, PCI-Express 4.0 Graphic Interface, DDR4 64 GB Memory
	DDR4 KF3200C16D4/16GX	Kingston Technology, USA
	GeForce 3060 Ti GPU	NVIDIA, USA	4 pc
	WDBWLG0040HBK-XB 6 TB	Western Digital, Thailand
12-channel PolyEcho Intelligent I/O Control Module	BLS-IO12-U	Mightex, CA, USA
Head-fixation frame	Mobile HomeCage®	Neurotar, Finland
Heating pad	ThermoStar Homeothermic Monitoring System	RWD, China
Software
Multi-channel controller software	PolyScan4	Mightex, CA, USA
Camera software	BuffCCD Cam	Mightex, CA, USA
3.3. HbO, HHb and HbT measurements
Equipment
Collimated LED at 656 nm for HHb	LCS-0656-07-22	Mightex, CA, USA
Bandpass filter 656 nm	AT655/30m	Chroma Technology Corp., VT, USA
Beam splitter	LCS-BC25-0605	Mightex, CA, USA
Collimating lens with lightguide adapter	LGC-019-022-05-V	Mightex, CA, USA
1-to-7 fan-out fiber optic bundle	BF76HS01	Thorlabs, NJ, USA
Mount for shadow-free illumination	Custom-made mount for fiber optic bundle		See supplementary files for 3D model
3.4. FAD and Ca2+ measurements
Biological resourses
Mouse expressing fluorescent calcium indicator	C57BL/6J-Tg(Thy1-GCaMP6f)GP5.17Dkim/J	Jackson Laboratories, USA	For [Ca2+]i measurements
Wild-type mouse	C57BL/6J	IGB RAS, Russia	For [FAD] measurements
Equipment
Collimated LED 470 nm	BLS-LCS-0470-14-22-J	Mightex, CA, USA
Light source control module	BLS-3000-2	Mightex, CA, USA
Liquid light guide	#77566 3-mm diameter, 1-m length	Thorlabs, NJ, USA
Collimating lens with lightguide adapter	LGC-019-022-05-V	Mightex, CA, USA	2 pc
Collimating lens	EPI-MAO-LG	Mightex, CA, USA
Fluorescent cube	CUBE-MAO-CARR	Mightex, CA, USA
Fluorescence filter set	ET470/24m	Chroma Technology Corp., VT, USA
	59009bs	Chroma Technology Corp., VT, USA
	59026m	Chroma Technology Corp., VT, USA
3.5. Cl- and pH measurements
Biological resourses
Mouse expressing ClopHensor	ClopHensor mice	IBCh RAS, Russia
Equipment
Collimated LED 460 nm	BLS-LCS-0455-03-22	Mightex, CA, USA	Crusial
Collimated LED 505 nm	BLS-LCS-0505-12-22	Mightex, CA, USA
Collimated LED 560 nm	BLS-LCS-0560-03-22	Mightex, CA, USA
Light source control module	BLS-1000-2	Mightex, CA, USA
Narrow bandpass filter 460 nm	#65-142	Edmund Optics, USA	Crusial
Bandpass filter 505 nm	ET505/20x	Chroma Technology Corp., VT, USA
Bandpass filter 560 nm	ZET561/10x	Chroma Technology Corp., VT, USA
Beam splitter 460/505	LCS-BC25-0480	Mightex, CA, USA
Beam splitter 505/560	LCS-BC25-0515	Mightex, CA, USA
3.6. Recordings in awake animal
Equipment
Head-fixation system enabling exploratory behavior	Mobile HomeCage® (Included in core system 3.1)	Neurotar, Finland
Сage with transparent walls	A custom-made cage with transparent walls		Made from 0.5 mm PET sheet
Camera for behavior recordings	C-110 63110 webcam with a removed IR filter	Defender, China	2 pc
IR illuminator	Helios IR-Plate-2-940	Microlight, China	2 pc
3.7.Sensory stimulation
Equipment
Isolated constant current electrical stimulator	Bio-stim2	Biotechnologies, Russia
Microammeter	M4203	USSR
White LED 3mm	-	-
Custom-made left-right switcher	-	-	To switch between left and right LED/limb
Custom-made hind limb electrodes with tail clip	-	-
Air pump	607CD22	Thomas Industries Inc., KY, USA
Silicone air tubes of 10, 7, and 2 mm in diameter	-	-
Rotameter	Air rotameter from R530 Portable Small Animal Anesthesia Machine	RWD, China
Device for pinching of air tubes	bio_8_p	Biotechnologies, Russia
3D-printed adapter for head fixation frame	-	-	See supplementary files for 3D model
